# Identification of a key genetic factor governing arabinan utilization in the gut microbiome suggests a novel therapeutic target for constipation

**DOI:** 10.1101/2022.12.15.518621

**Authors:** Chengcheng Zhang, Leilei Yu, Chenchen Ma, Shuaiming Jiang, Shunhe Wang, Fengwei Tian, Yuzheng Xue, Jianxin Zhao, Hao Zhang, Liming Liu, Wei Chen, Shi Huang, Jiachao Zhang, Qixiao Zhai

## Abstract

Probiotics have been widely used to improve impaired gastro-intestinal motility, yet their efficacy varied substantially across strains. Here, by a large-scale genetic screen plus *in vivo* measurements, we identified a key genetic factor (*abfA* cluster governing arabinan utilization) in probiotic *Bifidobacterium longum* harnessing the treatment efficacy against functional constipation (FC). Intriguingly, it also presents in a range of gut resident microbiota and played a protective role against FC. Next, our longitudinal multi-omics study in humans revealed that the exogenous *abfA*-cluster- carrying *B. longum* can well establish itself in the gut, and enrich arabinan-utilization residents and beneficial metabolites (e.g., acetate, butyrate, chenodeoxycholic acid and uracil). Finally, transplantation of *abfA*-cluster-enriched human microbiota to FC- induced germ-free mice recapitulated the marked gut-motility improvement and elevated production of beneficial metabolites. Collectively, our proof-of-concept study actively demonstrated a critical yet underexplored role of microbial *abfA* cluster in ameliorating FC, establishing generalizable principles for developing functional-genomics-directed probiotic therapies.
