## Supplemental Table1 for "Identification of a key genetic factor governing arabinan utilization in the gut microbiome suggests a novel therapeutic target for constipation"

### Sheet: host information
Strian ID	Province	City	Age	Sex	Longevity status	Source
BlongumB3	HeNan	BoAi	92	M	Y	human feces
BlongumL6	HeNan	BoAi	91	M	Y	human feces
C1-A13	HeNan	BoAi	95	F	Y	human feces
C-1-A4	HeNan	BoAi	95	F	Y	human feces
C57BLSB22						human feces
CCFM1029						human feces
CCFM685	JiangSu	Wuxi	newborn	NA	N	human feces
CCFM686	JiangSu	Wuxi	newborn	NA	N	human feces
CCFM752	JiangSu	Wuxi	newborn	M	N	human feces
CCFM756	JiangSu	Wuxi	newborn	F	N	human feces
CCFM760	JiangSu	Wuxi	newborn	NA	N	human feces
CCFM762	JiangSu	Wuxi	newborn	NA	N	human feces
F_FJ_ND_D11_M_1	FuJian	NingDe	52	F	N	human feces
F_FJ_ND_D13_M_1	FuJian	NingDe	27	M	N	human feces
F_FJ_ND_D15_M_1	FuJian	NingDe	1	F	N	human feces
F_JS_CZ_D12_M_1	JiangSu	ChangZhou	41	F	N	human feces
F_JS_NJ_1_M1	JiangSu	NanJing	0.167	NA	N	human feces
F_SD_HZ_D2_M_4	ShanDong	HeZe	43	F	N	human feces
F_SD_HZ_D3_M_3	ShanDong	HeZe	27	F	N	human feces
F_ZJ_TZ_1_M1	ZheJiang	TaiZhou	80	M	N	human feces
FBJ11M1	BeiJing	Shunyi	46	M	N	human feces
FBJ14M2	BeiJing	Haidian	27	F	N	human feces
FBJ15M2	BeiJing	Haidian	42	F	N	human feces
FBJ19M2	BeiJing	Haidian	35	M	N	human feces
FBJ20M1	BeiJing	Shunyi	61	M	N	human feces
FBJ9M5	BeiJing	HaiDian	55	F	N	human feces
FGDLZ19M5	GuangDong	Lianzhou	6	F	Y	human feces
FGDLZ42	GuangDong	LianZhou	35	F	Y	human feces
FGDLZ4M1	GuangDong	LianZhou	73	M	Y	human feces
FGDLZ5M1	GuangDong	LianZhou	66	F	Y	human feces
FGDLZ63M1	GuangDong	Lianzhou	10	F	Y	human feces
FGDLZ72M1	GuangDong	Lianzhou	70	F	Y	human feces
FGDLZ73M1	GuangDong	LianZhou	72	M	Y	human feces
FGDLZ74M1	GuangDong	LianZhou	10	M	Y	human feces
FGDLZ78M2	GuangDong	LianZhou	55	M	Y	human feces
FGDLZ8M1	GuangDong	Lianzhou	38	M	Y	human feces
FGSYC16M1	GanSu	Jinchang	77	M	N	human feces
FGSYC28M4	GanSu	Jinchang	21	M	N	human feces
FGSYC28M5	GanSu	YongChang	21	M	N	human feces
FGSYC85M1	GanSu	Jinchang	17	M	N	human feces
FGSZY16M3	GanSu	ZhangYe	10	M	N	human feces
FGSZY56M3	GanSu	ZhangYe	9	F	N	human feces
FGSZY6M4	GanSu	ZhangYe	0.7	M	N	human feces
FGXBM12M1	GuangXi	BaMa	35	F	Y	human feces
FGXBM14M6	GuangXi	Bama	8	M	Y	human feces
FGXBM15M1	GuangXi	BaMa	35	F	Y	human feces
FGZ16_I1_M5	GanSu	ZhangYe	10	M	N	human feces
FGZ16_I1_M6	GanSu	ZhangYe	10	M	N	human feces
FGZ16I2M1	GanSu	ZhangYe	10	M	N	human feces
FGZ17I1M2	GanSu	ZhangYe	9	M	N	human feces
FGZ19MM7	GanSu	ZhangYe	12	M	N	human feces
FGZ35I1M4	GanSu	ZhangYe	8	M	N	human feces
FGZ35MM1	GanSu	ZhangYe	8	M	N	human feces
FGZ6_I1_M3	GanSu	ZhangYe	0.7	M	N	human feces
FGZ6_I1_M6	GanSu	ZhangYe	0.7	M	N	human feces
FGZ6MM10	GanSu	ZhangYe	0.7	M	N	human feces
FHaNCM24GMM6	HaiNan	Chengmai	39	M	Y	human feces
FHaNCM25GMM1	HaiNan	Chengmai	32	M	Y	human feces
FHeJZ25M6	HeNan	BoAi	66	F	Y	human feces
FHeJZ28M10	HeNan	BoAi	48	M	Y	human feces
FHNBA16M1	HeNan	BoAi	NA	NA	Y	human feces
FHNBA1M1	HeNan	BoAi	108	F	Y	human feces
FHNBA28M10	HeNan	BoAi	48	M	Y	human feces
FHNBA3M1	HeNan	BoAi	98	M	Y	human feces
FHNBA4M1	HeNan	Boai	95	F	N	human feces
FHNBA6M1	HeNan	BoAi	93	M	Y	human feces
FHNBO41M2	HeNan	Boai	3	F	N	human feces
FHuBZX17M2	HuBei	Zhongxiang	68	M	Y	human feces
FHuBZX1M1	HuBei	ZhongXiang	11	M	Y	human feces
FHuBZX30M2	HuBei	Zhongxiang	52	M	Y	human feces
FJSNT19M1	JiangSu	NanTong	84	F	Y	human feces
FJSNT19M2	JiangSu	NanTong	84	F	Y	human feces
FJSNT19M3	JiangSu	NanTong	84	F	Y	human feces
FJSNT19M4	JiangSu	NanTong	84	F	Y	human feces
FJSNT19M5	JiangSu	NanTong	84	F	Y	human feces
FJSNT19M6	JiangSu	NanTong	84	F	Y	human feces
FJSNT19M7	JiangSu	NanTong	84	F	Y	human feces
FJSNT19M8	JiangSu	NanTong	84	F	Y	human feces
FJSNT19M9	JiangSu	NanTong	84	F	Y	human feces
FJSNT32M4	JiangSu	Nantong	63	F	Y	human feces
FJSNT39M10	JiangSu	Nantong	66	M	Y	human feces
FJSNT40M12	JiangSu	Nantong	83	F	Y	human feces
FJSNT45M1	JiangSu	NanTong	84	M	Y	human feces
FJSNT46M2	JiangSu	NanTong	83	F	Y	human feces
FJSNT49M3	JiangSu	Nantong	84	F	Y	human feces
FJSNT49M4	JinagSu	NanTong	84	F	Y	human feces
FJSNT53M9	JiangSu	Nantong	98	F	Y	human feces
FJSNT54M6	JiangSu	Nantong	63	F	Y	human feces
FJSNT70M6	JiangSu	Nantong	102	F	Y	human feces
FJSNTY49M10	JinagSu	NanTong	84	F	Y	human feces
FJSWX14M1	JiangSu	Wuxi	78	M	N	human feces
FJSWX30M1	JiangSu	Wuxi	85	F	N	human feces
FJSWX38M1	JiangSu	Wuxi	91	F	N	human feces
FJSWX9M2	JiangSu	Wuxi	85	F	N	human feces
FJSWXJ10M2	JiangSu	Wuxi	85	M	N	human feces
FJSWXJ11M1	JiangSu	WuXi	78	F	N	human feces
FJSWXJ12M2	JiangSu	WuXi	84	F	N	human feces
FJSWXJ13M2	JiangSu	WuXi	79	M	N	human feces
FJSWXJ17M1	JiangSu	WuXi	83	F	N	human feces
FJSWXJ18M1	JiangSu	WuXi	81	F	N	human feces
FJSWXJ20M1	JiangSu	Wuxi	90	M	N	human feces
FJSWXJ21M1	JiangSu	WuXi	90	F	N	human feces
FJSWXJ24M1	JiangSu	Wuxi	86	F	N	human feces
FJSWXJ2M1	JiangSu	Wuxi	87	F	N	human feces
FJSWXJ37M4	JiangSu	Wuxi	79	F	N	human feces
FJSWXJ39M4	JiangSu	Wuxi	84	F	N	human feces
FJSWXJ3M1	JiangSu	Wuxi	83	M	N	human feces
FJSWXJ41M1	JiangSu	Wuxi	88	F	N	human feces
FJSWXJ43M4	JiangSu	Wuxi	83	M	N	human feces
FJSWXJ5M1	JiangSu	WuXi	81	F	N	human feces
FSCCD3M1	ShiChuan	ChengDu	60	F	N	human feces
FSCCD5M1	ShiChuan	ChengDu	90	F	N	human feces
FSCDJY15M2	ShiChuan	DuJiangYan	15	F	Y	human feces
FSCDJY6M1	ShiChuan	DuJiangYan	63	F	Y	human feces
FSCDJY7M2	ShiChuan	DuJiangYan	35	F	Y	human feces
FSCREG14M4-2-1	XiZang	Ruoergai			N	human feces
FSCREG2M3-3	XiZang	Ruoergai	30	M	N	human feces
FSCREG6M5-3	XiZang	Ruoergai	43	M	N	human feces
FSCREG7M3-3	XiZang	Ruoergai	33	F	N	human feces
FSDJN3M1	ShanDong	JiNing	21	M	N	human feces
FSDJN6M3	ShanDong	Jining	33	M	N	human feces
FSDLZ46M1	ShanDong	Laizhou	84	M	Y	human feces
FSDLZ50M2	ShanDong	Laizhou	67	M	Y	human feces
FSDLZ51M1	ShanDong	Laizhou	68	F	Y	human feces
FSDLZ56M1	ShanDong	Laizhou	47	F	Y	human feces
FSDLZ59M1	ShanDong	Laizhou	44	M	Y	human feces
FSDLZ61M5	ShanDong	Laizhou				human feces
FSDTA2M6	ShanDong	TaiAn	81	F	N	human feces
FSDTA5M1	ShanDong	TaiAn	85	F	N	human feces
FSDTA7M1	ShanDong	TaiAn	59	M	N	human feces
FSHHK13M1	ShangHai	ShangHai	86	F	N	human feces
FSHHK15M2	ShangHai	ShangHai	84	F	N	human feces
FSHHK16M1	ShangHai	ShangHai	93	F	N	human feces
FSHHK17M1	ShangHai	ShangHai	84	F	N	human feces
FSHHK18M1	ShangHai	ShangHai	82	F	N	human feces
FSHHK21M1	ShangHai	ShangHai	78	M	N	human feces
FSHHK22M1	ShangHai	ShangHai	78	M	N	human feces
FSHHK25M1	ShangHai	ShangHai	86	F	N	human feces
FXJWS23M10	XinJiang	WuSu	9	F	N	human feces
FXJWS23M13	XinJiang	WuSu	9	F	N	human feces
FXJWS23M14	XinJiang	WuSu	9	F	N	human feces
FXJWS23M15	XinJiang	WuSu	9	F	N	human feces
FXJWS23M55	XinJiang	WuSu	9	F	N	human feces
FXJWS23M56	XinJiang	WuSu	9	F	N	human feces
FXJWS23M57	XinJiang	WuSu	9	F	N	human feces
FXJWS23M58	XinJiang	WuSu	9	F	N	human feces
FXJWS23M59	XinJiang	WuSu	9	F	N	human feces
FXJWS23M60	XinJiang	WuSu	9	F	N	human feces
FXJWS23M61	XinJiang	WuSu	9	F	N	human feces
FXJWS23M7	XinJiang	WuSu	9	F	N	human feces
FXJWS23M8	XinJiang	WuSu	9	F	N	human feces
FXJWS49M11	XinJiang	WuSu	9	F	N	human feces
FXJWS49M12	XinJiang	WuSu	9	F	N	human feces
FXJWS49M14	XinJiang	WuSu	9	F	N	human feces
FXJWS49M16	XinJiang	WuSu	9	F	N	human feces
FXJWS49M17	XinJiang	WuSu	9	F	N	human feces
FXJWS49M18	XinJiang	WuSu	9	F	N	human feces
FXJWS49M20	XinJiang	WuSu	9	F	N	human feces
FXJWS49M23	XinJiang	WuSu	9	F	N	human feces
FXJWS49M30	XinJiang	WuSu	9	F	N	human feces
FXJWS49M32	XinJiang	WuSu	9	F	N	human feces
FXJWS49M36	XinJiang	WuSu	9	F	N	human feces
FXJWS49M40	XinJiang	WuSu	9	F	N	human feces
FXJWS49M47	XinJiang	WuSu	9	F	N	human feces
FXJWS49M9	XinJiang	WuSu	9	F	N	human feces
FXZDX24M5-1	Tibet	Dazi	NA	NA	NA	human feces
FYNDL2M1	YunNan	DaLi	43	F	N	human feces
FYNLJ22M3	YunNan	LiJing	45	M	N	human feces
FZXDX6M3-2	Tibet	Dangxiong	43	M	N	human feces
GX17-A9	GuangXi	Bama	3	F	Y	human feces
HAN2-1	HaiNan	Chengmai	105	M	Y	human feces
HAN42-10	HaiNan	Chengmai	3	M	Y	human feces
HAN4-25	HaiNan	Chengmai	96	F	Y	human feces
HUB2-25	Hubei	Zhongxiang	103	M	Y	human feces
HUB29-14	Hubei	Zhongxiang	32	F	Y	human feces
HUB36-17	Hubei	Zhongxiang	2	M	Y	human feces
HUB37-A12	Hubei	Zhongxiang	1	M	Y	human feces
HUB6-1	Hubei	Zhongxiang	95	M	Y	human feces
K2						human feces
M1_23_F01_M3_5	ShiChuan	Aba	34	F	N	human feces
M1_28_R01_M3_1	ShiChuan	Aba	60	M	N	human feces
M1_C_12_L4_2	ShiChuan	Aba	41	M	N	human feces
M1-20-R01-3	Tibet	Dangxiong	9	F	N	human feces
NCC2705						human feces
RG2-3	JiangSu	Nantong	92	M	Y	human feces

### Sheet: gene for phylogenetic trees
Gene	Annotation	gene_length
luxC	Long-chain acyl-protein thioester reductase	1499
crp	CRP-like cAMP-activated global transcriptional regulator	719
comM	Competence protein ComM	1535
betI	HTH-type transcriptional regulator BetI	599
cbh	Choloylglycine hydrolase	953
rplI	50S ribosomal protein L9	446
frr	Ribosome-recycling factor	551
rplC	50S ribosomal protein L3	641
hpf	Ribosome hibernation promotion factor	662
clpP2	ATP-dependent Clp protease proteolytic subunit 2	701
menH	2-succinyl-6-hydroxy-2,4-cyclohexadiene-1-carboxylate synthase	821
gpsA	Glycerol-3-phosphate dehydrogenase [NAD(P)+]	1001
group_10012	hypothetical protein	566
tlyA	16S/23S rRNA (cytidine-2'-O)-methyltransferase TlyA	773
glgB	1,4-alpha-glucan branching enzyme GlgB	2252
ldh2	L-lactate dehydrogenase 2	962
amt	Ammonia channel	1295
nth_2	Endonuclease III	686
yhdG_1	putative amino acid permease YhdG	1460
tal	Transaldolase	1103
araA	L-arabinose isomerase	1517
lacR_2	Lactose phosphotransferase system repressor	713
group_10022	hypothetical protein	638
group_10023	hypothetical protein	731
apt	Adenine phosphoribosyltransferase	581
rpmB	50S ribosomal protein L28	194
nadD	nicotinate-nucleotide adenylyltransferase	785
xerD	Tyrosine recombinase XerD	926
group_10028	putative protein	314
group_10029	hypothetical protein	194
rpmD	50S ribosomal protein L30	185
dut	Deoxyuridine 5'-triphosphate nucleotidohydrolase	476
glnB	Nitrogen regulatory protein P-II	338
rpsK	30S ribosomal protein S11	398
femB_2	Aminoacyltransferase FemB	1310
gatD	Lipid II isoglutaminyl synthase (glutamine-hydrolyzing) subunit GatD	752
gap	Glyceraldehyde-3-phosphate dehydrogenase	1058
yciV	5'-3' exoribonuclease	893
hpt	Hypoxanthine-guanine phosphoribosyltransferase	563
cbs	Putative cystathionine beta-synthase	1067
hisD	Histidinol dehydrogenase	1382
glpE	Thiosulfate sulfurtransferase GlpE	356
map	Methionine aminopeptidase 1	782
regX3	Sensory transduction protein regX3	770
group_10044	hypothetical protein	701
rplT	50S ribosomal protein L20	383
bcs1	Bifunctional ribulose 5-phosphate reductase/CDP-ribitol pyrophosphorylase Bcs1	875
dapF	Diaminopimelate epimerase	893
tsaE	tRNA threonylcarbamoyladenosine biosynthesis protein TsaE	566
pstA1	Phosphate transport system permease protein PstA 1	998
group_10050	hypothetical protein	1613
group_10051	hypothetical protein	1379
rpsD	30S ribosomal protein S4	626
group_10053	Purine nucleoside phosphoramidase	338
fusA_1	Elongation factor G	2123
group_10055	hypothetical protein	758
group_10056	hypothetical protein	632
group_10057	hypothetical protein	953
murC	UDP-N-acetylmuramate--L-alanine ligase	1538
fucO	Lactaldehyde reductase	1151
glnQ_1	Glutamine transport ATP-binding protein GlnQ	785
group_10062	hypothetical protein	389
ldh	L-lactate dehydrogenase	950
group_10064	hypothetical protein	1121
pntB	NAD(P) transhydrogenase subunit beta	1424
rplN	50S ribosomal protein L14	368
prs_1	Ribose-phosphate pyrophosphokinase	1019
group_10068	hypothetical protein	647
group_10069	hypothetical protein	365
mraY	Phospho-N-acetylmuramoyl-pentapeptide-transferase	1106
lysS1	Lysine--tRNA ligase 1	1682
atpD	ATP synthase subunit beta	1472
scmP	N-acetylcysteine deacetylase	1151
asd	Aspartate-semialdehyde dehydrogenase	1094
group_10075	putative RNA pseudouridine synthase	962
truA	tRNA pseudouridine synthase A	911
group_10077	hypothetical protein	200
rpmG2	50S ribosomal protein L33 2	167
pth	Peptidyl-tRNA hydrolase	599
group_10080	hypothetical protein	1031
group_10081	hypothetical protein	950
xylT	D-xylose transporter	1550
ptsI	Phosphoenolpyruvate-protein phosphotransferase	1664
group_10084	putative fatty acid methyltransferase	1304
iscS	Cysteine desulfurase IscS	425
group_1031	hypothetical protein	695
glnQ_2	Glutamine transport ATP-binding protein GlnQ	161
ytrA	HTH-type transcriptional repressor YtrA	353
group_1063	Single-stranded DNA-binding protein	737
group_1071	Cell wall protein	1640
rihA_2	Pyrimidine-specific ribonucleoside hydrolase RihA	518
birA	Bifunctional ligase/repressor BirA	269
group_1146	hypothetical protein	266
galS_1	HTH-type transcriptional regulator GalS	413
oppA_2	Oligopeptide-binding protein OppA	434
scpA	Segregation and condensation protein A	251
trmD	tRNA (guanine-N(1)-)-methyltransferase	428
group_1187	hypothetical protein	206
nudC	NADH pyrophosphatase	962
truC	tRNA pseudouridine synthase C	173
group_1213	hypothetical protein	899
lacR_1	HTH-type transcriptional regulator LacR	515
group_1231	hypothetical protein	173
rsfS	Ribosomal silencing factor RsfS	296
group_1326	hypothetical protein	128
rocC	Amino-acid permease RocC	368
menE	Long-chain-fatty-acid--CoA ligase FadD15	650
mscS	hypothetical protein	797
group_1357	Vitamin B12 import ATP-binding protein BtuD	158
murT	Lipid II isoglutaminyl synthase (glutamine-hydrolyzing) subunit MurT	668
pepD_2	Dipeptidase	1331
group_1369	hypothetical protein	920
group_1370	hypothetical protein	233
group_1400	hypothetical protein	254
group_1401	hypothetical protein	293
ywrO	General stress protein 14	209
group_1411	hypothetical protein	179
licT	Transcription antiterminator LicT	242
nusA	Transcription termination/antitermination protein NusA	254
group_1422	hypothetical protein	302
group_1437	hypothetical protein	323
group_1446	Fatty acid ABC transporter ATP-binding/permease protein	581
group_1447	hypothetical protein	521
group_1462	hypothetical protein	149
pknB	Serine/threonine-protein kinase PknB	2060
group_1468	hypothetical protein	389
nagC_4	N-acetylglucosamine repressor	926
group_1480	hypothetical protein	293
tadA	tRNA-specific adenosine deaminase	368
nrdF2	Ribonucleoside-diphosphate reductase subunit beta nrdF2	410
dapE_2	Putative succinyl-diaminopimelate desuccinylase DapE	563
accD5	putative propionyl-CoA carboxylase beta chain 5	335
group_1570	Putative conjugal transfer protein	578
group_1602	hypothetical protein	224
group_1606	hypothetical protein	335
group_1623	hypothetical protein	803
group_1628	hypothetical protein	446
naiP	Putative niacin/nicotinamide transporter NaiP	641
scpB	Segregation and condensation protein B	716
group_1634	hypothetical protein	500
group_1637	hypothetical protein	191
group_1638	hypothetical protein	311
rsmD	Ribosomal RNA small subunit methyltransferase D	581
atpA	ATP synthase subunit alpha	1478
dedA	Protein DedA	398
trmL	tRNA (cytidine(34)-2'-O)-methyltransferase	143
glnH_4	hypothetical protein	740
group_1667	hypothetical protein	125
argR	Arginine repressor	173
prmC	Release factor glutamine methyltransferase	908
group_1674	hypothetical protein	203
senX3	Sensor-like histidine kinase senX3	1085
truB	tRNA pseudouridine synthase B	665
group_1686	hypothetical protein	665
qmcA	Protein QmcA	710
macB_1	putative ABC transporter ATP-binding protein	125
tgt	Queuine tRNA-ribosyltransferase	926
czcD	Metal cation efflux system protein CzcD	938
nrdI	Protein NrdI	407
group_1746	hypothetical protein	407
btuD_1	Vitamin B12 import ATP-binding protein BtuD	830
garK	Glycerate 2-kinase	173
nadK	NAD kinase	932
clpC1	ATP-dependent Clp protease ATP-binding subunit ClpC1	1679
rlmB_1	23S rRNA (guanosine-2'-O-)-methyltransferase RlmB	755
ftsH	ATP-dependent zinc metalloprotease FtsH	902
nhaA	Na(+)/H(+) antiporter NhaA	485
alaS	Alanine--tRNA ligase	326
group_1890	hypothetical protein	809
group_1891	hypothetical protein	608
hemW	hypothetical protein	377
glgM	Alpha-maltose-1-phosphate synthase	635
pyrK	Dihydroorotate dehydrogenase B (NAD(+)), electron transfer subunit	824
group_1920	hypothetical protein	158
btuD_14	Vitamin B12 import ATP-binding protein BtuD	389
group_1928	putative oxidoreductase/MSMEI_2347	785
group_1932	Putative glutamine amidotransferase	713
femB_1	Aminoacyltransferase FemB	215
group_1938	hypothetical protein	212
group_1941	putative protein	974
group_1949	hypothetical protein	506
group_1956	hypothetical protein	554
group_1959	hypothetical protein	176
group_1961	hypothetical protein	257
group_1964	hypothetical protein	281
galK	Galactokinase	311
group_1969	Catabolite control protein A	707
group_1972	hypothetical protein	962
purT	Formate-dependent phosphoribosylglycinamide formyltransferase	455
pdxI	Pyridoxine 4-dehydrogenase	287
group_1990	hypothetical protein	569
pyrE_1	hypothetical protein	356
group_2009	hypothetical protein	1208
group_2010	hypothetical protein	215
serC	Phosphoserine aminotransferase	926
group_2014	hypothetical protein	140
group_2017	hypothetical protein	389
rpsZ	30S ribosomal protein S14 type Z	185
nanK	N-acetylmannosamine kinase	116
serB	Phosphoserine phosphatase	722
group_2029	hypothetical protein	680
group_2035	hypothetical protein	617
lon	Lon protease	752
group_2037	hypothetical protein	146
group_2048	hypothetical protein	263
dnaN	Beta sliding clamp	1124
kdpB_1	Potassium-transporting ATPase ATP-binding subunit	122
yccX	Acylphosphatase	194
dtd	D-aminoacyl-tRNA deacylase	488
pfkB	ATP-dependent 6-phosphofructokinase	332
glcK	Glucokinase	161
agaA	N-acetylgalactosamine-6-phosphate deacetylase	725
smc_6	Chromosome partition protein Smc	2639
nrdH	Glutaredoxin-like protein NrdH	266
ispE	4-diphosphocytidyl-2-C-methyl-D-erythritol kinase	950
rplL	50S ribosomal protein L7/L12	377
ychF	Ribosome-binding ATPase YchF	1094
group_2194	hypothetical protein	890
group_2206	hypothetical protein	197
group_2207	hypothetical protein	260
group_2219	hypothetical protein	221
pta	hypothetical protein	374
gpgP_1	Glucosyl-3-phosphoglycerate phosphatase	698
pdxK	Pyridoxine/pyridoxal/pyridoxamine kinase	824
group_2257	hypothetical protein	890
btuD_3	Vitamin B12 import ATP-binding protein BtuD	233
mltG	Endolytic murein transglycosylase	719
group_2267	Long-chain-fatty-acid--CoA ligase FadD15	1220
group_2275	hypothetical protein	995
trpB	Tryptophan synthase beta chain	1142
group_2277	putative protein	176
rimI	hypothetical protein	554
rpoD	RNA polymerase sigma factor RpoD	1064
ispB	Octaprenyl diphosphate synthase	1082
tyrA	hypothetical protein	212
group_2304	hypothetical protein	1001
lemA	Protein LemA	527
pepC	Aminopeptidase C	1343
aspA	Aspartate ammonia-lyase	1427
nucS	Endonuclease NucS	479
mntP	putative manganese efflux pump MntP	584
prs_2	Ribose-phosphate pyrophosphokinase	209
mdtK	Multidrug resistance protein MdtK	944
ftsY	Signal recognition particle receptor FtsY	1262
group_2331	hypothetical protein	536
fabG	3-oxoacyl-[acyl-carrier-protein] reductase FabG	707
cbpA	Curved DNA-binding protein	1016
lipM	Octanoyltransferase LipM	1079
ftsX	Cell division protein FtsX	464
ccpA_2	Catabolite control protein A	1013
group_2345	hypothetical protein	839
iaaA	Isoaspartyl peptidase	317
argH	Argininosuccinate lyase	1097
btuD_5	Vitamin B12 import ATP-binding protein BtuD	920
group_2362	hypothetical protein	149
group_2363	hypothetical protein	218
group_2364	hypothetical protein	440
nagC_1	N-acetylglucosamine repressor	1163
nagC_2	N-acetylglucosamine repressor	950
group_2372	hypothetical protein	221
group_2373	hypothetical protein	173
group_2376	hypothetical protein	632
pgm	Phosphoglucomutase	236
rbfA	Ribosome-binding factor A	434
group_2380	hypothetical protein	521
cysQ	3'(2'),5'-bisphosphate nucleotidase CysQ	893
pup	Prokaryotic ubiquitin-like protein Pup	203
group_2386	hypothetical protein	305
group_2387	hypothetical protein	347
ung	Uracil-DNA glycosylase	641
group_2389	hypothetical protein	197
group_2392	hypothetical protein	197
ghrB	Glyoxylate/hydroxypyruvate reductase B	986
ecfT_3	Energy-coupling factor transporter transmembrane protein EcfT	2423
ccpA_4	Catabolite control protein A	545
metG	Methionine--tRNA ligase	986
rsmI	Ribosomal RNA small subunit methyltransferase I	866
hutI	Imidazolonepropionase	290
crgA	Cell division protein CrgA	470
group_2421	hypothetical protein	563
ftsQ	Cell division protein FtsQ	434
murE	UDP-N-acetylmuramoyl-L-alanyl-D-glutamate--L-lysine ligase	1106
group_2437	putative tRNA/rRNA methyltransferase	992
group_2440	hypothetical protein	548
argS	Arginine--tRNA ligase	1604
leuD	3-isopropylmalate dehydratase small subunit	689
leuC	3-isopropylmalate dehydratase large subunit	944
iclR	hypothetical protein	776
rlmH	Ribosomal RNA large subunit methyltransferase H	449
rpsO	30S ribosomal protein S15	185
group_2453	hypothetical protein	842
infB	Translation initiation factor IF-2	2864
gyrB_1	DNA gyrase subunit B	1205
group_2564	hypothetical protein	1679
nagZ	Beta-hexosaminidase	1202
group_2639	hypothetical protein	893
metN2	Methionine import ATP-binding protein MetN 2	650
nadE	Glutamine-dependent NAD(+) synthetase	554
clpX	ATP-dependent Clp protease ATP-binding subunit ClpX	170
group_2730	hypothetical protein	533
group_2731	hypothetical protein	107
group_2732	hypothetical protein	272
csd	putative cysteine desulfurase	950
pntA	NAD(P) transhydrogenase subunit alpha	233
purR_1	HTH-type transcriptional repressor PurR	1016
ord	2,4-diaminopentanoate dehydrogenase	443
group_2742	hypothetical protein	368
glnE	Bifunctional glutamine synthetase adenylyltransferase/adenylyl-removing enzyme	1556
group_2749	hypothetical protein	629
nnr	Bifunctional NAD(P)H-hydrate repair enzyme Nnr	1688
group_2754	hypothetical protein	977
group_2755	hypothetical protein	260
group_2756	hypothetical protein	317
group_2757	hypothetical protein	281
group_2758	hypothetical protein	434
group_2759	putative ketoamine kinase	275
brnQ	Branched-chain amino acid transport system 2 carrier protein	887
yfkM	General stress protein 18	548
rpsB	30S ribosomal protein S2	740
group_2768	putative oxidoreductase/MSMEI_1564	959
group_2769	hypothetical protein	689
group_2775	hypothetical protein	914
group_2778	hypothetical protein	935
group_2779	hypothetical protein	1058
pknD_2	Serine/threonine-protein kinase PknD	983
group_2781	hypothetical protein	296
miaA	tRNA dimethylallyltransferase	170
miaB	tRNA-2-methylthio-N(6)-dimethylallyladenosine synthase	620
group_2785	hypothetical protein	695
group_2786	hypothetical protein	854
group_2789	hypothetical protein	827
group_2798	hypothetical protein	839
group_2801	putative HTH-type transcriptional regulator	389
rnc	Ribonuclease 3	257
group_2803	hypothetical protein	182
srp54	Signal recognition particle 54 kDa protein	1355
group_2806	hypothetical protein	1109
pstB1	Phosphate import ATP-binding protein PstB 1	263
pstC2	Phosphate transport system permease protein PstC 2	641
sasA_1	Adaptive-response sensory-kinase SasA	1181
group_2813	hypothetical protein	779
RBKS_2	Ribokinase	1016
group_2815	hypothetical protein	1406
group_2816	hypothetical protein	731
ddl	D-alanine--D-alanine ligase	1187
yabJ	2-iminobutanoate/2-iminopropanoate deaminase	377
group_2819	hypothetical protein	1007
group_2823	hypothetical protein	704
gatC	Glutamyl-tRNA(Gln) amidotransferase subunit C	305
gla	Glycerol facilitator-aquaporin gla	596
glnD	Bifunctional uridylyltransferase/uridylyl-removing enzyme	1208
group_2831	hypothetical protein	590
fhs	Formate--tetrahydrofolate ligase	1202
dagK	Diacylglycerol kinase	1130
group_2836	hypothetical protein	350
gcvH	Glycine cleavage system H protein	407
glmM	Phosphoglucosamine mutase	815
group_2845	hypothetical protein	965
metB	Cystathionine gamma-synthase	518
group_2850	hypothetical protein	1208
purE	N5-carboxyaminoimidazole ribonucleotide mutase	353
purD	Phosphoribosylamine--glycine ligase	1268
group_2854	hypothetical protein	935
group_2856	hypothetical protein	1370
argC	N-acetyl-gamma-glutamyl-phosphate reductase	719
group_2864	hypothetical protein	533
group_2865	hypothetical protein	509
group_2866	hypothetical protein	566
pepO	Neutral endopeptidase	1784
proS	Proline--tRNA ligase	1208
recD2	ATP-dependent RecD-like DNA helicase	1112
wecA	Decaprenyl-phosphate N-acetylglucosaminephosphotransferase	1232
group_2881	hypothetical protein	926
group_2882	hypothetical protein	662
group_2883	hypothetical protein	845
ribF	Bifunctional riboflavin kinase/FMN adenylyltransferase	1124
adk	Adenylate kinase	560
group_2886	hypothetical protein	491
group_2887	putative membrane protein	698
dop	Pup deamidase/depupylase	1667
ykoE_2	hypothetical protein	641
cspA	putative cold shock protein A	209
groL1	60 kDa chaperonin 1	1574
aspS	Aspartate--tRNA(Asp/Asn) ligase	578
glnQ_3	Glutamine transport ATP-binding protein GlnQ	296
ecfA3	Energy-coupling factor transporter ATP-binding protein EcfA3	785
group_2902	hypothetical protein	2105
mrp	Iron-sulfur cluster carrier protein	473
dasC_2	Diacetylchitobiose uptake system permease protein DasC	389
group_2910	hypothetical protein	224
group_2911	hypothetical protein	887
group_2912	hypothetical protein	1709
group_2915	hypothetical protein	1397
thiM	Hydroxyethylthiazole kinase	944
dus	putative tRNA-dihydrouridine synthase	311
group_2923	hypothetical protein	704
egtC	Gamma-glutamyl-hercynylcysteine sulfoxide hydrolase	845
dnaA	Chromosomal replication initiator protein DnaA	491
trpS2	Tryptophan--tRNA ligase 2	104
group_2927	hypothetical protein	380
hisC_3	Histidinol-phosphate aminotransferase	362
hisH	Imidazole glycerol phosphate synthase subunit HisH	647
lexA_2	LexA repressor	527
rsmH	Ribosomal RNA small subunit methyltransferase H	1079
group_2935	hypothetical protein	449
murF	UDP-N-acetylmuramoyl-tripeptide--D-alanyl-D-alanine ligase	1451
ftsW	putative peptidoglycan glycosyltransferase FtsW	1217
gsiA	Glutathione import ATP-binding protein GsiA	650
group_2939	hypothetical protein	320
msiK	Diacetylchitobiose uptake system ATP-binding protein MsiK	653
rplK	50S ribosomal protein L11	89
nusG	Transcription termination/antitermination protein NusG	479
obg	GTPase Obg	152
dinB_2	DNA polymerase IV	1274
group_2982	hypothetical protein	665
group_3088	hypothetical protein	1109
group_3093	hypothetical protein	1967
guaB	Inosine-5'-monophosphate dehydrogenase	173
ybhL	hypothetical protein	515
lysA	Diaminopimelate decarboxylase	1394
folC	Dihydrofolate synthase/folylpolyglutamate synthase	1616
atpC	ATP synthase epsilon chain	293
mtgA_2	Biosynthetic peptidoglycan transglycosylase	2288
group_3268	hypothetical protein	275
melD_3	Melibiose/raffinose/stachyose import permease protein MelD	929
pbpB	Penicillin-binding protein PbpB	1802
ssb_1	Single-stranded DNA-binding protein	431
dnaE1	DNA polymerase III subunit alpha	2159
dppE	Dipeptide-binding protein DppE	1628
pyk	Pyruvate kinase	1442
polA	DNA polymerase I	431
group_3412	hypothetical protein	269
group_3416	Putative bifunctional phosphatase/peptidyl-prolyl cis-trans isomerase	821
metQ	D-methionine-binding lipoprotein MetQ	557
pflB	Formate acetyltransferase 1	2375
rnd	Ribonuclease D	1301
clcB	Voltage-gated ClC-type chloride channel ClcB	1466
group_3421	hypothetical protein	941
trmR	tRNA 5-hydroxyuridine methyltransferase	665
group_3423	hypothetical protein	965
sdhA	Succinate dehydrogenase flavoprotein subunit	1865
group_3425	hypothetical protein	503
gpmA_2	2,3-bisphosphoglycerate-dependent phosphoglycerate mutase	617
group_3431	hypothetical protein	1052
group_3434	hypothetical protein	155
xanQ	Xanthine permease XanQ	1364
yrrK	Putative pre-16S rRNA nuclease	437
aroB	3-dehydroquinate synthase	869
rlmB_2	23S rRNA (guanosine-2'-O-)-methyltransferase RlmB	503
group_3441	hypothetical protein	779
ilvE	Branched-chain-amino-acid aminotransferase	182
pyrC	Dihydroorotase	1496
pyrE	Orotate phosphoribosyltransferase	695
aspC_2	Aspartate aminotransferase	1190
lgt	Phosphatidylglycerol--prolipoprotein diacylglyceryl transferase	944
rpe	Ribulose-phosphate 3-epimerase	668
pgsA2	Putative cardiolipin synthase	617
group_3456	hypothetical protein	443
aqpZ	Aquaporin Z	911
group_3458	hypothetical protein	302
ruvB	Holliday junction ATP-dependent DNA helicase RuvB	635
ruvA	Holliday junction ATP-dependent DNA helicase RuvA	377
group_3461	AP-4-A phosphorylase	248
thrS	Threonine--tRNA ligase	1355
tkt	Transketolase	962
tpiA	Triosephosphate isomerase	761
uvrC	UvrABC system protein C	2306
group_3468	hypothetical protein	1625
ybiT	putative ABC transporter ATP-binding protein YbiT	122
hisI	Phosphoribosyl-AMP cyclohydrolase	395
rlmN	putative dual-specificity RNA methyltransferase RlmN	575
cdsA	Phosphatidate cytidylyltransferase	275
def_3	Peptide deformylase	488
tsaD	tRNA N6-adenosine threonylcarbamoyltransferase	1043
group_3483	hypothetical protein	704
glnH_3	ABC transporter glutamine-binding protein GlnH	845
gpgP_2	Glucosyl-3-phosphoglycerate phosphatase	431
secA	Protein translocase subunit SecA	1238
cinA	Protein MG115	533
pgsA	CDP-diacylglycerol--glycerol-3-phosphate 3-phosphatidyltransferase	635
group_3493	hypothetical protein	2204
group_3494	hypothetical protein	758
pheA	Bifunctional chorismate mutase/prephenate dehydratase	968
nadA	Quinolinate synthase A	533
group_3497	putative protein	899
group_3498	hypothetical protein	194
ulaF	L-ribulose-5-phosphate 4-epimerase UlaF	620
lacI	Lactose operon repressor	839
femB_3	Aminoacyltransferase FemB	503
group_3512	dITP/XTP pyrophosphatase	758
group_3513	hypothetical protein	626
coaD	Phosphopantetheine adenylyltransferase	404
group_3515	putative protein	629
rpmF	50S ribosomal protein L32	194
ilvH	Acetolactate synthase small subunit	230
fitB	Toxin FitB	419
cysS	Cysteine--tRNA ligase	1640
group_3520	hypothetical protein	908
group_3521	hypothetical protein	461
pstS3	Phosphate-binding protein PstS 3	779
group_3525	hypothetical protein	1559
group_3526	hypothetical protein	968
atpG	ATP synthase gamma chain	923
atpF	ATP synthase subunit b	518
atpE	ATP synthase subunit c	119
ppa	Inorganic pyrophosphatase	494
group_3541	hypothetical protein	782
valS	Valine--tRNA ligase	2735
group_3543	hypothetical protein	1037
gatB	Aspartyl/glutamyl-tRNA(Asn/Gln) amidotransferase subunit B	1316
gatA	Glutamyl-tRNA(Gln) amidotransferase subunit A	737
group_3546	hypothetical protein	629
ricR	Copper-sensing transcriptional repressor RicR	281
group_3548	hypothetical protein	248
gltX	Glutamate--tRNA ligase	572
group_3551	hypothetical protein	257
tmk	Thymidylate kinase	620
group_3553	hypothetical protein	965
group_3554	hypothetical protein	221
rpoC	DNA-directed RNA polymerase subunit beta'	2822
pknD_1	Serine/threonine-protein kinase PknD	1421
rep_1	ATP-dependent DNA helicase Rep	575
dapB	4-hydroxy-tetrahydrodipicolinate reductase	755
dapA	4-hydroxy-tetrahydrodipicolinate synthase	890
prfB	Peptide chain release factor 2	407
glmS	Glutamine--fructose-6-phosphate aminotransferase [isomerizing]	419
purM	Phosphoribosylformylglycinamidine cyclo-ligase	1010
purF	Amidophosphoribosyltransferase	1511
fliY	L-cystine-binding protein FliY	863
group_3579	hypothetical protein	470
ahcY	S-inosyl-L-homocysteine hydrolase	1484
tuf	Elongation factor Tu	1097
group_3585	putative protein	782
dapE_1	Succinyl-diaminopimelate desuccinylase	533
ykoD_1	Putative HMP/thiamine import ATP-binding protein YkoD	1475
pheT	Phenylalanine--tRNA ligase beta subunit	1967
ktrA	Ktr system potassium uptake protein A	554
ktrB	Ktr system potassium uptake protein B	1298
fkbP	FK506-binding protein	407
group_3592	hypothetical protein	911
pdtaS	putative sensor histidine kinase pdtaS	1487
group_3594	hypothetical protein	3014
group_3595	hypothetical protein	1541
group_3596	hypothetical protein	362
lexA_1	LexA repressor	386
group_3598	Adaptive-response sensory-kinase SasA	1073
group_3599	Vitamin B12 import ATP-binding protein BtuD	890
folD	Bifunctional protein FolD protein	875
coaE	Dephospho-CoA kinase	605
group_3602	putative membrane protein	947
group_3604	hypothetical protein	593
nrdD	Anaerobic ribonucleoside-triphosphate reductase	2405
xseB	Exodeoxyribonuclease 7 small subunit	302
aspC_1	Aspartate aminotransferase	788
vsr	Very short patch repair protein	515
group_3609	hypothetical protein	1052
dapD	2,3,4,5-tetrahydropyridine-2,6-dicarboxylate N-succinyltransferase	878
lptB	Lipopolysaccharide export system ATP-binding protein LptB	860
group_3613	Xylulose kinase	488
xylA	Xylose isomerase	1238
group_3621	putative protein	296
group_3622	Universal stress protein/MSMEI_3859	1037
group_3623	hypothetical protein	644
phoU1	Phosphate-specific transport system accessory protein PhoU	377
gpmA_1	2,3-bisphosphoglycerate-dependent phosphoglycerate mutase	740
nahK	N-acetylhexosamine 1-kinase	1079
serS	Serine--tRNA ligase	1274
group_3630	hypothetical protein	305
rplR	50S ribosomal protein L18	371
rplF	50S ribosomal protein L6	539
rpsQ	30S ribosomal protein S17	260
glgX_2	Glycogen debranching enzyme	2540
malQ_2	4-alpha-glucanotransferase	1175
group_3636	putative ABC transporter ATP-binding protein	1784
ilvD	Dihydroxy-acid dehydratase	437
mpa	Proteasome-associated ATPase	389
group_3642	hypothetical protein	800
hisS	Histidine--tRNA ligase	584
glnM	putative glutamine ABC transporter permease protein GlnM	227
group_3646	putative AAA domain-containing protein	1379
hisC_2	Histidinol-phosphate aminotransferase	1256
pyrF_1	Orotidine 5'-phosphate decarboxylase	911
gmk	Guanylate kinase	347
yrpC	Glutamate racemase 2	794
group_3655	hypothetical protein	1655
ribX	hypothetical protein	782
cscB	Sucrose permease	776
ydjE	Inner membrane metabolite transport protein YdjE	1040
group_3661	hypothetical protein	377
lspA	Lipoprotein signal peptidase	548
nifH	Iron-sulfur cluster carrier protein	389
rsmG	Ribosomal RNA small subunit methyltransferase G	665
rpmH	50S ribosomal protein L34	134
lrpC	HTH-type transcriptional regulator LrpC	434
group_3670	hypothetical protein	1097
dps	DNA protection during starvation protein	176
ytbE	putative oxidoreductase YtbE	179
group_3678	hypothetical protein	794
glnA	Glutamine synthetase	341
group_3680	hypothetical protein	4136
rsmC	Ribosomal RNA small subunit methyltransferase C	656
nrdR	Transcriptional repressor NrdR	308
serA	D-3-phosphoglycerate dehydrogenase	1118
group_3684	hypothetical protein	911
murD	UDP-N-acetylmuramoylalanine--D-glutamate ligase	1445
nagB	Glucosamine-6-phosphate deaminase	791
dppB	Dipeptide transport system permease protein DppB	587
group_3691	hypothetical protein	995
yihR_2	putative protein YihR	956
dcd	dCTP deaminase, dUMP-forming	581
group_3696	hypothetical protein	590
proB	Glutamate 5-kinase	1100
oxyR	hypothetical protein	491
yisK	hypothetical protein	539
group_3706	hypothetical protein	743
xseA	Exodeoxyribonuclease 7 large subunit	1358
glgX_1	Glycogen operon protein GlgX	1301
group_3739	hypothetical protein	236
group_3835	hypothetical protein	845
group_385	hypothetical protein	629
dapL_1	LL-diaminopimelate aminotransferase	1235
group_3867	hypothetical protein	662
group_3985	hypothetical protein	1277
group_3997	hypothetical protein	1310
group_4061	hypothetical protein	3545
yihR_1	putative protein YihR	944
aspC1	Aspartate aminotransferase	1205
group_4218	hypothetical protein	1331
group_4233	hypothetical protein	647
group_4255	hypothetical protein	3200
group_4293	hypothetical protein	2354
rpsA	30S ribosomal protein S1	1475
group_4404	hypothetical protein	1736
group_4410	hypothetical protein	1643
rho	Transcription termination factor Rho	2042
pepN	Aminopeptidase N	218
acn	Aconitate hydratase A	1424
hbpA	Heme-binding protein A	1526
group_509	hypothetical protein	986
rnhB	Ribonuclease HII	818
group_542	Serine/threonine-protein kinase PknD	197
group_562	hypothetical protein	260
folP1	Dihydropteroate synthase	218
btuD_13	Vitamin B12 import ATP-binding protein BtuD	119
ogt	Methylated-DNA--protein-cysteine methyltransferase, constitutive	263
group_695	hypothetical protein	719
rppH_2	RNA pyrophosphohydrolase	503
group_784	hypothetical protein	434
group_790	3-hydroxybutyryl-CoA dehydrogenase	299
nfo	putative endonuclease 4	293
group_912	hypothetical protein	536
group_923	hypothetical protein	485
hom	Homoserine dehydrogenase	227
group_9827	hypothetical protein	89
rpsJ	30S ribosomal protein S10	308
rplW	50S ribosomal protein L23	296
rpmC	50S ribosomal protein L29	251
rpmJ	50S ribosomal protein L36	113
group_9832	hypothetical protein	146
ppx2	Exopolyphosphatase 2	1001
group_9834	hypothetical protein	599
group_9835	hypothetical protein	380
purH	Bifunctional purine biosynthesis protein PurH	1637
glmU	Bifunctional protein GlmU	1382
greA	Transcription elongation factor GreA	479
der	GTPase Der	2129
rplE	50S ribosomal protein L5	572
ybeY	Endoribonuclease YbeY	548
rplA	50S ribosomal protein L1	692
sufC	Vegetative protein 296	779
whiA	putative cell division protein WhiA	950
rplX	50S ribosomal protein L24	335
lnrL	Linearmycin resistance ATP-binding protein LnrL	983
pyrF_2	Orotidine 5'-phosphate decarboxylase	953
group_9848	hypothetical protein	950
mraZ	Transcriptional regulator MraZ	521
hisA	Phosphoribosyl isomerase A	725
aroC	Chorismate synthase	1187
rpsC	30S ribosomal protein S3	803
group_9853	hypothetical protein	1013
pyrH	Uridylate kinase	740
hup	DNA-binding protein HB1	281
lysC	Aspartokinase	566
sucC	Succinate--CoA ligase [ADP-forming] subunit beta	1202
group_9859	hypothetical protein	302
group_9860	hypothetical protein	674
rpiA	Ribose-5-phosphate isomerase A	698
uvrB	UvrABC system protein B	2111
infC	Translation initiation factor IF-3	635
group_9864	hypothetical protein	1793
rpsM	30S ribosomal protein S13	377
tig	Trigger factor	1367
atpB	ATP synthase subunit a	812
sufU	Zinc-dependent sulfurtransferase SufU	554
pdtaR	putative transcriptional regulatory protein pdtaR	785
xfp	Xylulose-5-phosphate/fructose-6-phosphate phosphoketolase	2477
aroE	Shikimate dehydrogenase (NADP(+))	971
dapL_2	LL-diaminopimelate aminotransferase	1556
rpsH	30S ribosomal protein S8	398
icd	Isocitrate dehydrogenase [NADP]	1220
ispG	4-hydroxy-3-methylbut-2-en-1-yl diphosphate synthase (flavodoxin)	1223
group_9876	putative RNA methyltransferase	1268
group_9877	hypothetical protein	332
rplM	50S ribosomal protein L13	449
yhdG_2	putative amino acid permease YhdG	1526
ppgK	Polyphosphate glucokinase	767
rbpA	RNA polymerase-binding protein RbpA	347
tsf	Elongation factor Ts	851
glyQS	Glycine--tRNA ligase	1472
pheS	Phenylalanine--tRNA ligase alpha subunit	1055
group_9885	putative RNA pseudouridine synthase	770
fdxA	Ferredoxin	320
rplU	50S ribosomal protein L21	308
xylB_1	Xylulose kinase	1646
group_9889	hypothetical protein	491
yigZ	IMPACT family member YigZ	641
pyrB	Aspartate carbamoyltransferase catalytic subunit	962
ackA	Acetate kinase	1229
xylG	Xylose import ATP-binding protein XylG	1553
yhbY	RNA-binding protein YhbY	305
glgC	Glucose-1-phosphate adenylyltransferase	1244
rplS	50S ribosomal protein L19	365
tyrS1	Tyrosine--tRNA ligase 1	1322
rnj	Ribonuclease J	1850
rph	Ribonuclease PH	776
rpsL	30S ribosomal protein S12	371
carD	RNA polymerase-binding transcription factor CarD	593
group_9902	hypothetical protein	1283
pyrG	CTP synthase	1661
phoP	Alkaline phosphatase synthesis transcriptional regulatory protein PhoP	722
livH	High-affinity branched-chain amino acid transport system permease protein LivH	926
group_9906	Nucleotide-binding protein	986
hisF	Imidazole glycerol phosphate synthase subunit HisF	770
hdfR	HTH-type transcriptional regulator HdfR	923
galE	UDP-glucose 4-epimerase	1013
clpP1	ATP-dependent Clp protease proteolytic subunit 1	623
metAA	Homoserine O-acetyltransferase	1034
thiG	Thiazole synthase	869
group_9913	hypothetical protein	1169
rplV	50S ribosomal protein L22	359
purC	Phosphoribosylaminoimidazole-succinocarboxamide synthase	752
eno	Enolase	1298
aroG_1	Phospho-2-dehydro-3-deoxyheptonate aldolase, Phe-sensitive	1232
group_9918	hypothetical protein	872
group_9919	hypothetical protein	632
moeZ	putative adenylyltransferase/sulfurtransferase MoeZ	809
gltA2	Citrate synthase 1	1292
rpsT	30S ribosomal protein S20	260
hsrA	putative transport protein HsrA	1457
rpoA	DNA-directed RNA polymerase subunit alpha	995
rpsF	30S ribosomal protein S6	290
hisE	Phosphoribosyl-ATP pyrophosphatase	263
rpmA	50S ribosomal protein L27	248
hisB	Imidazoleglycerol-phosphate dehydratase	599
dxr	1-deoxy-D-xylulose 5-phosphate reductoisomerase	1190
group_9932	hypothetical protein	233
trmH	tRNA (guanosine(18)-2'-O)-methyltransferase	848
group_9934	PhoH-like protein	1175
trpE	Anthranilate synthase component 1	1556
prfA	Peptide chain release factor 1	1088
ywpJ_2	Phosphatase YwpJ	851
glgE1	Alpha-1,4-glucan:maltose-1-phosphate maltosyltransferase 1	2240
group_9939	hypothetical protein	419
rplB	50S ribosomal protein L2	830
group_9941	hypothetical protein	257
purL	Phosphoribosylformylglycinamidine synthase	3734
secG	putative protein-export membrane protein SecG	248
rpsS	30S ribosomal protein S19	278
uvrD2	ATP-dependent DNA helicase UvrD2	1574
thyA	Thymidylate synthase ThyA	872
group_9947	hypothetical protein	1040
rpmE	50S ribosomal protein L31	212
aroQ	3-dehydroquinate dehydratase	446
ruvC	Crossover junction endodeoxyribonuclease RuvC	584
rplO	50S ribosomal protein L15	452
pntAA	NAD(P) transhydrogenase subunit alpha part 1	1163
whiB1	Transcriptional regulator WhiB1	278
group_9956	hypothetical protein	842
group_9957	hypothetical protein	1319
hisG	ATP phosphoribosyltransferase	851
efp	Elongation factor P	566
murG	UDP-N-acetylglucosamine--N-acetylmuramyl-(pentapeptide) pyrophosphoryl-undecaprenol N-acetylglucosamine transferase	1181
argJ	Arginine biosynthesis bifunctional protein ArgJ	1175
thiD	Hydroxymethylpyrimidine/phosphomethylpyrimidine kinase	809
gdh	NADP-specific glutamate dehydrogenase	1346
lvr	Levodione reductase	707
rpoZ	DNA-directed RNA polymerase subunit omega	284
group_9966	hypothetical protein	293
sepF	Cell division protein SepF	479
pyrI	Aspartate carbamoyltransferase regulatory chain	419
group_9969	hypothetical protein	671
rplP	50S ribosomal protein L16	419
group_9971	putative transcriptional regulatory protein/MSMEI_2866	755
group_9972	hypothetical protein	728
thiY	Formylaminopyrimidine-binding protein	1070
metI	D-methionine transport system permease protein MetI	686
rsmE	Ribosomal RNA small subunit methyltransferase E	797
recO	DNA repair protein RecO	719
rppH_1	RNA pyrophosphohydrolase	521
era	GTPase Era	1064
rpsG	30S ribosomal protein S7	470
infA	Translation initiation factor IF-1	218
hpr	Hydroxypyruvate reductase	1016
pflA	Pyruvate formate-lyase 1-activating enzyme	881
group_9983	hypothetical protein	1478
group_9984	hypothetical protein	803
znuB	High-affinity zinc uptake system membrane protein ZnuB	833
whiB2	Transcriptional regulator WhiB2	299
group_9987	hypothetical protein	593
hrcA	Heat-inducible transcription repressor HrcA	1106
mtnN	5'-methylthioadenosine/S-adenosylhomocysteine nucleosidase	707
glnA1	Glutamine synthetase	1436
rplJ	50S ribosomal protein L10	521
group_9992	hypothetical protein	920
purB	Adenylosuccinate lyase	1436
typA	GTP-binding protein TypA/BipA	1931
leuB	3-isopropylmalate dehydrogenase	1031
zur	Zinc uptake regulation protein	428
argD	Acetylornithine aminotransferase	1295
upp	Uracil phosphoribosyltransferase	641
sucD	Succinate--CoA ligase [ADP-forming] subunit alpha	911
