## Supplemental Table3 for "Identification of a key genetic factor governing arabinan utilization in the gut microbiome suggests a novel therapeutic target for constipation"

### Sheet: Baseline characteristics
	Placebo (N=21)	B. lon 6 (N=22)	B. lon (N=22)	B. lon 1 (N=22)
Characteristics
Age,years	85.5±8.1	82.53±6.65	83.18±8.62	84.23±6.94
Females, n (%)	13(59.1)	13（57.1）	12（60.0）	14（58.3）
Height, cm	162.5±6.8	167.33±9.63	164.65±8.77	161.39±6.75
Weight, kg	59.5±7.9	59.61±7.02	55.00±8.54	58.16±7.45
BMI, kg/m2	22.5±2.3	21.34±2.42	20.27±2.65	22.46±2.40
Cleveland Clinic Constipation Score (CCCS)	14.0±3.4	13.8±2.8	14.5±3.31	14.0±3.3
SBMs	2.3±0.7	2.2±0.8	2.3±0.7	2.3±0.7
Stool consistency (Bristol Stool Form Scale)	2.7±1.0	2.6±1.0	2.4±0.9	2.6±0.9
Hospital Anxiety and Depression Score(HADS）	11.6±3.0	11.1±3.6	11.2±3.2	12.4±4.6

### Sheet: Stool frequency and consistency
Stool frequency and consistency	Placebo (N=21)			B. lon 6 (N=22)			B. lon 8 (N=22)			B. lon 1 (N=22)			B. lon 6	B. lon 8	B. lon 1
	n	Mean±SD	*P	n	Mean±SD	*P	n	Mean±SD	*P	n	Mean±SD	*P	#P	#P	#P
Total bowel movements (TBM)/week
Baseline	21	2.24±0.70		22	2.19±0.75		22	2.25±0.72		22	2.32±0.65		0.832627	0.957367	0.698605
Mid‐intervention (week 2)	21	2.57±0.68	0.497511	22	2.43±0.75	0.30854	22	3.10±0.97	9.8462e-05	22	3.23±0.81	0.00018117	0.519391	0.0486475	0.00646651
End of intervention (week 4)	21	2.52±0.75	0.209208	22	2.62±0.74	0.0695999	22	3.40±0.94	0.00311878	22	3.36±0.85	3.85757e-05	0.444261	0.00203009	0.0013684
Δin TBM/week from baseline
To mid‐intervention (week 2)	21	0.33±0.91		22	0.24±1.00		22	0.85±0.75		22	0.91±0.92		0.74825	0.054848	0.0460046
To end of intervention (week 4)	21	0.29±1.19		22	0.43±0.93		22	1.15±1.27		22	1.05±0.95		0.473767	0.0300157	0.0253971
Spontaneous bowel movements (SBM)/week
Baseline	21	2.19±0.68		22	2.10±0.70		22	2.10±0.64		22	2.23±0.69		0.512415	0.514554	0.959405
Mid‐intervention (week 2)	21	2.33±0.66	0.832253	22	2.05±0.74	0.831498	22	3.00±0.92	5.5682e-05	22	3.00±0.76	0.000959024	0.140775	0.0106487	0.00370845
End of intervention (week 4)	21	2.24±0.77	0.832627	22	2.38±0.59	0.160427	22	3.15±0.81	0.000916512	22	3.14±0.89	0.000462036	0.0495493	0.000677425	0.00101892
Δin SBM/week from baseline
To mid‐intervention (week 2)	21	0.10±0.94		22	-0.05±0.80		22	0.90±0.85		22	0.77±0.92		0.477378	0.00675357	0.0220074
To end of intervention (week 4)	21	0.00±1.18		22	0.29±0.90		22	1.05±1.10		22	0.91±1.02		0.051864	0.00548967	0.00994657
Complete spontaneous bowel movements (CSBM)/week
Baseline	21	1.29±0.96		22	1.19±0.68		22	1.40±0.60		22	1.05±0.79		0.711832	0.65086	0.372221
Mid‐intervention (week 2)	21	1.57±0.51	0.780458	22	1.52±0.51	0.0801377	22	1.75±0.72	0.0816439	22	1.82±0.80	0.00231974	0.763542	0.360713	0.234412
End of intervention (week 4)	21	1.71±0.78	0.120045	22	1.57±0.60	0.060851	22	1.75±0.64	0.10173	22	1.91±0.87	0.00125016	0.676224	0.874114	0.44498
Δin CSBM/week from baseline
To mid‐intervention (week 2)	21	0.29±1.15		22	0.33±0.80		22	0.35±0.67		22	0.77±0.97		0.876532	0.828795	0.140079
To end of intervention (week 4)	21	0.43±1.16		22	0.38±0.74		22	0.35±0.81		22	0.86±0.89		0.568539	0.804459	0.174828
CCCS
Baseline	21	13.95±3.29		22	13.77±2.76		22	14.50±3.31		22	14.00±3.44		0.843454	0.586077	0.964455
Mid‐intervention (week 2)	21	13.32±2.40	0.467321	22	12.09±2.35	0.035136	22	10.91±3.61	0.00132548	22	10.73±2.45	0.000750754	0.0937166	0.0125972	0.00098637
End of intervention (week 4)	21	12.05±3.77	0.0807733	22	12.18±2.95	0.0719474	22	9.82±2.30	2.43322e-06	22	9.91±3.19	0.000189905	0.894457	0.0227984	0.0489515
Δin CCCS from baseline
To mid‐intervention (week 2)	21	-0.64±3.24		22	-1.68±3.09		22	-3.59±2.44		22	-3.27±3.28		0.280165	0.00143765	0.0105011
To end of intervention (week 4)	21	-1.91±2.27		22	-1.59±2.82		22	-4.68±2.71		22	-4.09±4.12		0.68221	0.000662969	0.0350742
Stool consistency
Baseline	21	2.59±0.85		22	2.64±0.95		22	2.41±0.85		22	2.68±0.95		0.868518	0.484051	0.739544
Mid‐intervention (week 2)	21	2.77±0.75	0.457685	22	3.09±0.81	0.0959396	22	3.27±0.83	0.00145752	22	3.59±0.96	0.00287536	0.184396	0.0419118	0.00301126
End of intervention (week 4)	21	3.05±0.79	0.0732258	22	2.91±0.87	0.326803	22	3.55±0.74	2.62377e-05	22	3.73±1.08	0.00139966	0.587666	0.0352881	0.0209564
Δin stool consistency from baseline
To mid‐intervention (week 2)	21	0.18±1.14		22	0.45±1.01		22	0.86±1.17		22	0.91±1.38		0.405789	0.0565607	0.06318
To end of intervention (week 4)	21	0.45±1.01		22	0.27±1.32		22	1.14±0.64		22	1.05±1.00		0.609976	0.010642	0.0578293
HADS
Baseline	21	12.41±4.64		22	11.09±3.58		22	11.18±3.22		22	11.59±3.03		0.297418	0.313478	0.492342
Mid‐intervention (week 2)	21	10.05±3.61	0.0659779	22	10.00±2.14	0.227043	22	9.00±2.23	0.0122966	22	9.23±2.51	0.00407328	0.959675	0.253651	0.227653
End of intervention (week 4)	21	10.14±4.32	0.100071	22	10.55±3.56	0.614982	22	9.23±1.63	0.0147993	22	10.41±3.67	0.251182	0.733475	0.361425	0.822701
Δin HADS from baseline
To mid‐intervention (week 2)	21	-2.36±5.68		22	-1.09±4.89		22	-2.18±3.49		22	-2.36±3.49		0.430083	0.89877	0.772954
To end of intervention (week 4)	21	-2.27±5.70		22	-0.55±5.80		22	-1.95±3.72		22	-1.18±4.83		0.324672	0.827545	0.497085
The data are shown as the mean ± SD. Two-way repeated measures analysis of variance with the Tukey post-hoc test, *P vs Baseline of the same group; Mann-Whitney test, #P vs Placebo group at the same time point. Pla = Plabebo, L6 = B. longum L6, 8M1 = B. longum FGDLZ8M1, 6M4 = B. longum GSZY6M4.

### Sheet: PAC_QOL
Outcome	Placebo (N=21)			B. lon 6 (N=22)			B. lon 8 (N=22)			B. lon 1 (N=22)			B. lon 6	B. lon 8	B. lon 1
	n	Mean±SD	*P	n	Mean±SD	*P	n	Mean±SD	*P	n	Mean±SD	*P	#P	#P	#P
Global score
Baseline	21	2.04±0.40		22	1.97±0.24		22	1.95±0.31		22	1.89±0.35		0.512269	0.430403	0.206096
Mid-intervention (week 2)	21	1.95±0.38	0.462771	22	1.84±0.33	0.111644	22	1.57±0.24	4.18472e-05	22	1.60±0.34	0.0042719	0.301682	0.000306915	0.001933
End of intervention (week 4)	21	1.86±0.39	0.156398	22	1.88±0.18	0.117314	22	1.58±0.28	0.000180425	22	1.48±0.34	0.000131627	0.902555	0.00890742	0.000857043
Follow-up (week 8)	21	1.98±0.32	0.617944	22	1.86±0.20	0.0927188	22	1.63±0.32	0.00162096	22	1.36±0.37	6.63187e-06	0.139914	0.000733128	3.59271e-07
Δ in Global from baseline
To mid- intervention (week 2)	21	-0.09±0.21		22	-0.14±0.32		22	-0.38±0.22		22	-0.30±0.41		0.558015	5.13624e-05	0.0375121
To end of intervention (week 4)	21	-0.17±0.32		22	-0.10±0.26		22	-0.37±0.27		22	-0.42±0.44		0.403681	0.0338853	0.0368331
To follow-up (week 8)	21	-0.06±0.26		22	-0.11±0.21		22	-0.32±0.19		22	-0.53±0.50		0.434644	0.00038466	0.000249421
Physical discomfort score	21
Baseline	21	2.22±0.44		22	2.15±0.53		22	2.08±0.50		22	2.09±0.84		0.629809	0.339676	0.543849
Mid-intervention (week 2)	21	2.32±0.70	0.564265	22	1.91±0.37	0.0756467	22	1.64±0.40	0.00218446	22	1.59±0.80	0.040194	0.0150103	0.000274051	0.00222806
End of intervention (week 4)	21	2.35±0.71	0.449539	22	1.92±0.86	0.274466	22	1.58±0.53	0.00231076	22	1.58±0.90	0.0482773	0.0706222	0.000191979	0.00270224
Follow-up (week 8)	21	2.10±0.71	0.524643	22	1.96±0.64	0.273853	22	1.40±0.59	0.000151444	22	1.39±0.85	0.00564845	0.470996	0.000826162	0.003477
Δ in Physical discomfort score from baseline
To mid- intervention (week 2)	21	0.10±0.62		22	-0.24±0.41		22	-0.44±0.29		22	-0.50±0.61		0.0310551	0.000550267	0.00179605
To end of intervention (week 4)	21	0.14±0.89		22	-0.23±0.98		22	-0.50±0.70		22	-0.51±0.93		0.193533	0.0115831	0.02004
To follow-up (week 8)	21	-0.11±0.73		22	-0.19±0.60		22	-0.68±0.75		22	-0.71±0.89		0.706978	0.0143636	0.0172754
Psychological discomfort score
Baseline	21	2.12±0.48		22	2.14±0.38		22	1.96±0.48		22	1.95±0.47		0.863925	0.294649	0.230233
Mid-intervention (week 2)	21	1.96±0.50	0.300962	22	1.95±0.48	0.127478	22	1.65±0.50	0.0373952	22	1.63±0.54	0.0386995	0.904491	0.0413403	0.0382565
End of intervention (week 4)	21	1.95±1.24	0.563765	22	1.87±0.65	0.0840267	22	1.64±0.57	0.0472613	22	1.45±1.04	0.0394379	0.770366	0.288468	0.144294
Follow-up (week 8)	21	2.10±0.66	0.943944	22	1.86±0.86	0.150551	22	2.04±1.44	0.806651	22	1.39±0.86	0.00774129	0.283137	0.856393	0.00294477
Δ in Psychological discomfort from baseline
To mid- intervention (week 2)	21	-0.15±0.53		22	-0.19±0.51		22	-0.32±0.58		22	-0.31±0.46		0.800707	0.334862	0.278889
To end of intervention (week 4)	21	-0.17±1.15		22	-0.27±0.82		22	-0.32±0.71		22	-0.50±1.17		0.719125	0.582675	0.33867
To follow-up (week 8)	21	-0.01±0.81		22	-0.28±0.83		22	0.08±1.49		22	-0.56±1.03		0.269606	0.804931	0.0520938
Worries and concerns score
Baseline	21	1.98±0.79		22	1.91±0.59		22	1.95±0.77		22	1.81±0.61		0.72705	0.909458	0.42721
Mid-intervention (week 2)	21	1.77±0.95	0.431001	22	1.61±0.54	0.0725011	22	1.51±0.62	0.0411026	22	1.22±0.42	0.000304037	0.478105	0.286129	0.0141293
End of intervention (week 4)	21	1.67±0.43	0.111917	22	1.90±0.72	0.986055	22	1.56±0.61	0.070911	22	1.44±0.50	0.025006	0.190016	0.520855	0.109629
Follow-up (week 8)	21	1.94±0.47	0.860455	22	1.93±0.43	0.871484	22	1.45±0.64	0.0240246	22	1.26±0.52	0.00136215	0.923811	0.00587628	2.64916e-05
Δ in Worries and concerns score from baseline
To mid- intervention (week 2)	21	-0.21±0.60		22	-0.30±0.63		22	-0.44±0.66		22	-0.59±0.66		0.620836	0.223143	0.0460053
To end of intervention (week 4)	21	-0.31±0.64		22	0.00±0.88		22	-0.39±0.73		22	-0.37±0.73		0.185558	0.719197	0.763544
To follow-up (week 8)	21	-0.03±0.70		22	0.02±0.58		22	-0.50±0.82		22	-0.56±0.91		0.755131	0.0493708	0.0353201
Satisfaction score
Baseline	21	1.88±0.50		22	1.74±0.63		22	1.80±0.48		22	1.84±0.47		0.426942	0.594752	0.828981
Mid-intervention (week 2)	21	1.86±0.45	0.937814	22	1.85±0.61	0.525122	22	1.55±0.50	0.0972158	22	1.44±0.36	0.00163584	0.95312	0.0323419	0.000996243
End of intervention (week 4)	21	1.81±0.40	0.622086	22	1.77±0.46	0.844884	22	1.53±0.58	0.112224	22	1.54±0.44	0.0263158	0.779361	0.0779888	0.0387834
Follow-up (week 8)	21	1.73±0.49	0.331769	22	1.70±0.80	0.84187	22	1.59±0.43	0.145177	22	1.61±0.56	0.132331	0.882992	0.335663	0.475143
Δ in Satisfaction score from baseline
To mid- intervention (week 2)	21	-0.01±0.69		22	0.11±0.68		22	-0.25±0.64		22	-0.41±0.34		0.536905	0.238927	0.0164612
To end of intervention (week 4)	21	-0.07±0.61		22	0.03±0.67		22	-0.26±0.64		22	-0.30±0.58		0.602925	0.313718	0.190716
To follow-up (week 8)	21	-0.15±0.63		22	-0.04±1.09		22	-0.20±0.68		22	-0.23±0.64		0.691742	0.773568	0.664533

### Sheet: PAC_SYM
Outcome	Placebo (N=21)			B. lon 6 (N=22)			B. lon 8 (N=22)			B. lon 1 (N=22)			B. lon 1	B. lon 8	B. lon 6
	n	Mean±SD	*P		Mean±SD	*P	n	Mean±SD	*P	n	Mean±SD	*P	#P	#P	#P
Global score
Baseline	21	1.29±0.35		22	1.27±0.42		22	1.26±0.40		22	1.22±0.48		0.571962	0.781306	0.847174
Mid-intervention (week 2)	21	1.16±0.33	0.209006	22	1.13±0.27	0.19509	22	0.85±0.27	0.000331607	22	0.86±0.32	0.00644643	0.00445723	0.00186913	0.730068
End of intervention (week 4)	21	1.13±0.37	0.139105	22	1.10±0.30	0.1267	22	0.82±0.29	0.000134918	22	0.81±0.26	0.00129551	0.00219714	0.00327132	0.755804
Follow-up (week 8)	21	1.15±0.31	0.178687	22	1.13±0.24	0.178138	22	0.87±0.23	0.000261646	22	0.78±0.27	0.000620535	0.000102621	0.00102606	0.742357
Δ in Global from baseline
To mid- intervention (week 2)	21	-0.14±0.25		22	-0.15±0.31		22	-0.43±0.49		22	-0.35±0.51		0.0918872	0.0175934	0.957413
To end of intervention (week 4)	21	-0.15±0.25		22	-0.18±0.34		22	-0.45±0.40		22	-0.40±0.56		0.0746586	0.00611103	0.764732
To follow-up (week 8)	21	-0.11±0.42		22	-0.15±0.33		22	-0.42±0.44		22	-0.44±0.46		0.0169965	0.020969	0.690367
Stool score	21
Baseline	21	0.98±0.55		22	1.02±0.57		22	0.91±0.45		22	1.00±0.56		0.891788	0.654275	0.787558
Mid-intervention (week 2)	21	0.91±0.45	0.654275	22	0.75±0.53	0.106289	22	0.59±0.29	0.00851141	22	0.57±0.36	0.00375624	0.00817706	0.00851141	0.290261
End of intervention (week 4)	21	0.91±0.40	0.637913	22	0.84±0.47	0.254276	22	0.48±0.36	0.00113556	22	0.66±0.47	0.0341141	0.0645171	0.000501965	0.607336
Follow-up (week 8)	21	0.82±0.45	0.297584	22	0.80±0.43	0.140402	22	0.64±0.38	0.0370575	22	0.66±0.47	0.0341141	0.25992	0.157234	0.864561
Δ in stool score from baseline
To mid- intervention (week 2)	21	-0.07±0.62		22	0.70±0.95		22	0.41±0.77		22	-0.43±0.39		0.024942	0.028558	0.00263305
To end of intervention (week 4)	21	-0.07±0.64		22	-0.18±0.68		22	-0.43±0.60		22	-0.34±0.71		0.189737	0.0595891	0.57232
To follow-up (week 8)	21	-0.16±0.78		22	-0.23±0.74		22	-0.27±0.53		22	-0.34±0.45		0.347035	0.573729	0.766571
Rectal score
Baseline	21	1.48±0.65		22	1.47±0.79		22	1.46±0.72		22	1.23±0.64		0.19748	0.913117	0.96698
Mid-intervention (week 2)	21	1.24±0.70	0.240869	22	1.15±0.51	0.115222	22	0.92±0.45	0.00478209	22	0.92±0.58	0.10057	0.101319	0.0743282	0.622571
End of intervention (week 4)	21	1.32±0.70	0.424089	22	1.10±0.58	0.0783154	22	0.88±0.48	0.00309821	22	0.86±0.50	0.0416467	0.0167105	0.0188622	0.254377
Follow-up (week 8)	21	1.40±0.59	0.68011	22	1.23±0.52	0.241423	22	0.91±0.42	0.00391234	22	0.82±0.48	0.021595	0.000786403	0.0026844	0.308627
Δ in rectal score from baseline
To mid- intervention (week 2)	21	-0.25±0.62		22	-0.31±0.69		22	-0.53±0.76		22	-0.30±0.73		0.773829	0.177724	0.732358
To end of intervention (week 4)	21	-0.16±0.43		22	-0.35±0.55		22	-0.57±0.71		22	-0.36±0.74		0.281127	0.0279209	0.208182
To follow-up (week 8)	21	-0.08±0.78		22	-0.23±0.77		22	-0.55±0.81		22	-0.42±0.63		0.12167	0.0596674	0.536271
Abdominal score
Baseline	21	0.99±0.62		22	0.93±0.62		22	1.09±0.54		22	1.27±0.83		0.207832	0.589051	0.735217
Mid-intervention (week 2)	21	1.09±0.51	0.580703	22	1.15±0.59	0.220952	22	0.87±0.41	0.147215	22	0.90±0.54	0.0883431	0.260418	0.134394	0.685328
End of intervention (week 4)	21	0.83±0.38	0.295024	22	1.10±0.65	0.360876	22	0.90±0.34	0.179373	22	0.77±0.40	0.0144193	0.643034	0.504965	0.0910466
Follow-up (week 8)	21	0.81±0.31	0.225573	22	1.08±0.68	0.450817	22	0.87±0.35	0.120455	22	0.71±0.34	0.00539435	0.335999	0.558844	0.102113
Δ in abdominal score from baseline
To mid- intervention (week 2)	21	0.10±0.85		22	0.22±0.88		22	-0.19±0.67		22	-0.36±0.49		0.0320804	0.213236	0.653309
To end of intervention (week 4)	21	-0.18±0.55		22	0.17±0.75		22	-0.18±0.61		22	-0.50±1.01		0.187841	0.979286	0.0874492
To follow-up (week 8)	21	-0.18±0.68		22	0.14±1.10		22	-0.20±0.68		22	-0.56±1.00		0.150281	0.912222	0.253967
